# A global signature of microbiome resilience to climate stress

**DOI:** 10.64898/2026.09.30.755659

**Authors:** Amanda H Rawstern, Alma L Reyes, Vicki W Li, Joshua C Fowler, Eleanor M Hay, Damian J Hernandez, Anne M Katula, Ahmed Gebriel, Michelle E Afkhami

## Abstract

As climate change accelerates, the microbial communities sustaining organisms and ecosystems worldwide face an uncertain future, with some proving resilient to stress while others collapse, yet no generalizable framework exists to distinguish the two beforehand. Using amplicon sequencing data from ∼29,000 microbiomes, we constructed over 440 matched network pairs spanning three of the most pressing stressors: drought, warming, and salinity. We show that keystone microbes with high connectivity, functional redundancy, and metabolic flexibility, are disproportionately likely to survive stress, and that baseline network and functional properties predict community-level structural and functional stability even as taxonomic composition shifts stochastically. These relationships held across the diverse hosts, ecosystems, and regions we tested. Because these properties can be derived from standard, low-cost sequencing collected before disturbance occurs, our findings turn baseline microbiome data into an early-warning system for identifying which communities are most vulnerable to climate stress.
