## Supplementary_Table_1 for "A global signature of microbiome resilience to climate stress"

### Sheet: Supplementary Table 1
Study Name	Stressor	Geographic Location	Association Type	Sample Type	Microbe Type	Microbiome Sample Size	Number of Network Pairs	NCBI Project ID	Citation	DOI
Amplicon-based studies (main analysis)
Allsup_et_al_2023	drought	USA	free-living	soil	fungi	388	2	PRJNA944197; PRJNA944945; PRJNA944949; PRJNA944953	Allsup, C. M., George, I. & Lankau, R. A. Shifting microbial communities can enhance tree tolerance to changing climates. Science 380, 835–840 (2023).	https://doi.org/10.1126/science.adf2027
Andreo-Jimenez_et_al_2023	drought	France	host-associated	plant	fungi	592	1	PRJNA810017	Andreo-Jimenez, B. et al. Genetic Mapping of the Root Mycobiota in Rice and its Role in Drought Tolerance. Rice 16, 26 (2023).	https://doi.org/10.1186/s12284-023-00641-4
Arossa_et_al_2024	warming	Saudi Arabia	host-associated	animal	prokaryotes	135	6	PRJNA964583	Arossa, S. et al. Oxygen supersaturation adds resistance to a cnidarian: Symbiodiniaceae holobiont under moderate warming in experimental settings. Front. Mar. Sci. 11, 1305674 (2024).	https://doi.org/10.3389/fmars.2024.1305674
Azarbad_et_al_2022	drought	Canada	free-living; host-associated	plant; soil	both	1331	20	PRJNA736197	Azarbad, H., Bainard, L. D., Agoussar, A., Tremblay, J. & Yergeau, E. The response of wheat and its microbiome to contemporary and historical water stress in a field experiment. ISME Commun 2, 62 (2022).	https://doi.org/10.1038/s43705-022-00151-2
Balint_et_al_2014	warming	Germany	host-associated	plant	fungi	150	1	PRJEB7842	Bálint, M. et al. Relocation, high-latitude warming and host genetic identity shape the foliar fungal microbiome of poplars. Molecular Ecology 24, 235–248 (2015).	https://doi.org/10.1111/mec.13018
Bandopadhyay_et_al_2024	drought	USA	free-living	soil	prokaryotes	306	2	PRJNA862978	Bandopadhyay, S., Li, X., Bowsher, A. W., Last, R. L. & Shade, A. Disentangling plant- and environment-mediated drivers of active rhizosphere bacterial community dynamics during short-term drought. Nat Commun 15, 6347 (2024).	https://doi.org/10.1038/s41467-024-50463-1
Baquirin_et_al_2025	warming	Philippines	host-associated	animal	prokaryotes	16	1	PRJNA1033317	Baquiran, J. I. P. et al. Microbiome Stability Is Linked to Acropora Coral Thermotolerance in Northwestern Philippines. Environmental Microbiology 27, e70041 (2025).	https://doi.org/10.1111/1462-2920.70041
Bazany_et_al_2022	drought	USA	host-associated	plant	both	186	4	PRJNA822844; PRJNA822849	Bazany, K. E., Wang, J., Delgado-Baquerizo, M., Singh, B. K. & Trivedi, P. Water deficit affects inter-kingdom microbial connections in plant rhizosphere. Environmental Microbiology 24, 3722–3734 (2022).	https://doi.org/10.1111/1462-2920.16031
Beatty_et_al_2022	warming	USA	host-associated	plant	prokaryotes	647	3	PRJNA802566	Beatty, D. S. et al. Predictable Changes in Eelgrass Microbiomes with Increasing Wasting Disease Prevalence across 23° Latitude in the Northeastern Pacific. mSystems 7, e00224-22 (2022).	https://doi.org/10.1128/msystems.00224-22
Bell_et_al_2023	warming	USA	host-associated	plant	prokaryotes	302	8	PRJNA729971	Bell, S. L. et al. Effects of warming on bacterial growth rates in a peat soil under ambient and elevated CO2. Soil Biology and Biochemistry 178, 108933 (2023).	https://doi.org/10.1016/j.soilbio.2022.108933
Berner_et_al_2018	salinity; warming	Sweden	free-living	water	prokaryotes	52	3	PRJNA414980	Berner, C., Bertos-Fortis, M., Pinhassi, J. & Legrand, C. Response of Microbial Communities to Changing Climate Conditions During Summer Cyanobacterial Blooms in the Baltic Sea. Front. Microbiol. 9, 1562 (2018).	https://doi.org/10.3389/fmicb.2018.01562
Bottee_et_al_2020	warming	Australia	host-associated	protist	prokaryotes	81	4	PRJNA670572	Botté, E. S. et al. Simulated future conditions of ocean warming and acidification disrupt the microbiome of the calcifying foraminifera Marginopora vertebralis across life stages. Environ Microbiol Rep 12, 693–701 (2020).	https://doi.org/10.1111/1758-2229.12900
Bradshaw_et_al_2023	salinity	USA	free-living	water	prokaryotes	195	5	PRJNA776842	Bradshaw, D. J. et al. Commercial production of Florida pompano (Trachinotus carolinus) larvae at low salinity induces variable changes in whole-larvae microbial diversity, gene expression, and gill histopathology. Front. Mar. Sci. 10, 1158446 (2023).	https://doi.org/10.3389/fmars.2023.1158446
Brothers_et_al_2018	warming	USA	host-associated	animal	prokaryotes	47	1	SRP100630	Brothers, C. J. et al. Ocean warming alters predicted microbiome functionality in a common sea urchin. Proc. R. Soc. B. 285, 20180340 (2018).	https://doi.org/10.1098/rspb.2018.0340
Brown_et_al_2022	salinity	UK	free-living	soil	prokaryotes	36	3	PRJNA818181	Brown, R. W., Rhymes, J. M. & Jones, D. L. Saltwater intrusion induces shifts in soil microbial diversity and carbon use efficiency in a coastal grassland ecosystem. Soil Biology and Biochemistry 170, 108700 (2022).	https://doi.org/10.1016/j.soilbio.2022.108700
Burrill_et_al_2025	drought	USA	free-living	soil	both	960	2	PRJNA1006419	Burrill, H. M., Magnoli, S. M. & Bever, J. D. Soil microbiome composition is highly responsive to precipitation and plant composition manipulations in a field biodiversity experiment. Front. Microbiomes 4, (2025).	https://doi.org/10.3389/frmbi.2025.1460319
Caravaca_et_al_2024	drought	Spain	free-living	soil	both	224	14	PRJNA1107148	Caravaca, F., Torres, P., Díaz, G. & Roldán, A. Selective shifts in the rhizosphere microbiome during the drought season could explain the success of the invader Nicotiana glauca in semiarid ecosystems. Science of The Total Environment 946, 174444 (2024).	https://doi.org/10.1016/j.scitotenv.2024.174444
Carrell_et_al_2019	warming	USA	host-associated	plant	prokaryotes	36	1	PRJNA407792	Carrell, A. A. et al. Experimental warming alters the community composition, diversity, and N2 fixation activity of peat moss (Sphagnum fallax) microbiomes. Global Change Biology 25, 2993–3004 (2019).	https://doi.org/10.1111/gcb.14715
Chang_et_al_2024	salinity	Taiwan	host-associated	animal	prokaryotes	48	1	PRJNA1018962	Chang, Y.-T. et al. Low salinity stress increases the risk of Vibrio parahaemolyticus infection and gut microbiota dysbiosis in Pacific white shrimp. BMC Microbiol 24, 275 (2024).	https://doi.org/10.1186/s12866-024-03407-0
Chemel_et_al_2024	warming	France	host-associated	animal	prokaryotes	130	2	PRJNA1085650	Chemel, M. et al. Cold-water coral mortality under ocean warming is associated with pathogenic bacteria. Environmental Microbiome 19, 76 (2024).	https://doi.org/10.1186/s40793-024-00622-0
Daleo_et_al_2018	salinity	Argentina	host-associated	plant	fungi	45	2	PRJNA378881	Daleo, P. et al. Nitrogen enrichment suppresses other environmental drivers and homogenizes salt marsh leaf microbiome. Ecology 99, 1411–1418 (2018).	https://doi.org/10.1002/ecy.2240
De_Souza_et_al_2024	drought	Germany	free-living	soil	prokaryotes	159	5	PRJNA937585	de Souza, Y. P. A. et al. The effect of successive summer drought periods on bacterial diversity along a plant species richness gradient. FEMS Microbiology Ecology 100, fiae096 (2024).	https://doi.org/10.1093/femsec/fiae096
Doering_et_al_2021	warming	Thailand	host-associated	animal	prokaryotes	293	2	PRJNA647757	Doering, T. et al. Towards enhancing coral heat tolerance: a 'microbiome transplantation' treatment using inoculations of homogenized coral tissues. Microbiome 9, 102 (2021).	https://doi.org/10.1186/s40168-021-01053-6
Dong_et_al_2024	salinity	China	free-living	soil	prokaryotes	37	1	PRJNA1123169	Dong, Y. et al. Eco-evolutionary strategies for relieving carbon limitation under salt stress differ across microbial clades. Nat Commun 15, 6013 (2024).	https://doi.org/10.1038/s41467-024-50368-z
Dor-Roterman_et_al_2024	warming	Israel	host-associated	animal	prokaryotes	148	1	PRJNA1060268	Dor-Roterman, Y. R., Benayahu, Y., Reshef, L. & Gophna, U. Host–Microbiome Interactions in a Changing Sea: The Gill Microbiome of an Invasive Oyster under Drastic Temperature Changes. Microorganisms 12, 197 (2024).	https://doi.org/10.3390/microorganisms12010197
Feng_et_al_2020	warming	USA	free-living	soil	both	48	1	PRJNA506455	Feng, J. et al. Warming-induced permafrost thaw exacerbates tundra soil carbon decomposition mediated by microbial community. Microbiome 8, 3 (2020).	https://doi.org/10.1186/s40168-019-0778-3
Ferrer_et_al_2020	salinity	Panama	host-associated	plant	fungi	1150	2	PRJNA550260	Ferrer, A., Heath, K. D., Canam, T., Flores, H. D. & Dalling, J. W. Contribution of fungal and invertebrate communities to wood decay in tropical terrestrial and aquatic habitats. Ecology 101, e03097 (2020).	https://doi.org/10.1002/ecy.3097
Finkel_et_al_2020	salinity; warming	USA	free-living	soil	prokaryotes	340	3	PRJNA543313	Finkel, O. M. et al. A single bacterial genus maintains root growth in a complex microbiome. Nature 587, 103–108 (2020).	https://doi.org/10.1038/s41586-020-2778-7
Fitzpatrick_et_al_2017	drought	Canada	free-living; host-associated	plant; soil	prokaryotes	753	3	PRJNA428446	Fitzpatrick, C. R. et al. Assembly and ecological function of the root microbiome across angiosperm plant species. Proc. Natl. Acad. Sci. U.S.A. 115, (2018).	https://doi.org/10.1073/pnas.1717617115
Gao_et_al_2022	drought	USA	free-living; host-associated	plant; soil	fungi	1025	10	PRJNA412410; PRJNA494573	Gao, C. et al. Fungal community assembly in drought-stressed sorghum shows stochasticity, selection, and universal ecological dynamics. Nat Commun 11, 34 (2020).	https://doi.org/10.1038/s41467-019-13913-9
Garcia_et_al_2024	drought	USA	host-associated	plant	both	336	3	PRJNA1052738	Garcia, C. et al. The Root Endophytic Microbiome Shifts Under Drought in High-Performing Sorghum. Phytobiomes Journal 8, 282–296 (2024).	https://doi.org/10.1094/PBIOMES-09-23-0095-R
Garrison_et_al_2021	salinity	USA	free-living	soil	prokaryotes	56	1	PRJNA674937	Garrison, C. E. & Field, E. K. Introducing a “core steel microbiome” and community functional analysis associated with microbially influenced corrosion. FEMS Microbiology Ecology 97, fiaa237 (2020).	https://doi.org/10.1093/femsec/fiaa237
Gebauer_et_al_2022	drought	Germany	free-living	soil	prokaryotes	58	2	PRJNA783187	Gebauer, L. et al. Water Deficit History Selects Plant Beneficial Soil Bacteria Differently Under Conventional and Organic Farming. Front. Microbiol. 13, (2022).	https://doi.org/10.3389/fmicb.2022.824437
Genitsaris_et_al_2020	drought	Greece	host-associated	plant	prokaryotes	92	2	PRJNA635261	Genitsaris, S. et al. Bacterial Communities in the Rhizosphere and Phyllosphere of Halophytes and Drought-Tolerant Plants in Mediterranean Ecosystems. Microorganisms 8, 1708 (2020).	https://doi.org/10.3390/microorganisms8111708
Goemann_et_al_2024	drought	USA	free-living; host-associated	plant; soil	prokaryotes	120	4	PRJNA1006788	Goemann, H. M., Ulrich, D. E. M., Peyton, B. M., Gallegos-Graves, L. V. & Mueller, R. C. Severe and mild drought cause distinct phylogenetically linked shifts in the blue grama (Bouteloua gracilis) rhizobiome. Front. Microbiomes 2, 1310790 (2024).	https://doi.org/10.3389/frmbi.2023.1310790
Greenspan_et_al_2020	warming	Brazil	free-living; host-associated	animal; plant; water	prokaryotes	540	11	PRJNA613682	Greenspan, S. E. et al. Warming drives ecological community changes linked to host-associated microbiome dysbiosis. Nat. Clim. Chang. 10, 1057–1061 (2020).	https://doi.org/10.1038/s41558-020-0899-5
Guasconi_et_al_2023	drought	Sweden	free-living	soil	prokaryotes	94	1	PRJNA938302	Guasconi, D. et al. Vegetation, topography, and soil depth drive microbial community structure in two Swedish grasslands. FEMS Microbiology Ecology 99, fiad080 (2023).	https://doi.org/10.1093/femsec/fiad080
Guo_et_al_2018	warming	USA	free-living	soil	both	1176	1	PRJNA331185	Guo, X. et al. Climate warming leads to divergent succession of grassland microbial communities. Nature Clim Change 8, 813–818 (2018).	https://doi.org/10.1038/s41558-018-0254-2
Hartwig_et_al_2025	drought	Germany	free-living; host-associated	plant; soil	both	96	4	PRJNA1065820	Hartwig, R. P. et al. Drought response of the maize plant–soil–microbiome system is influenced by plant size and presence of root hairs. Ann Bot 136, 1013–1030 (2025).	https://doi.org/10.1093/aob/mcaf033
Hassenruck_et_al_2020	warming	Indonesia	host-associated	animal	prokaryotes	208	3	PRJEB33594; PRJEB39140; SRP155505	Hassenrück, C., Reinwald, H., Kunzmann, A., Tiedemann, I. & Gärdes, A. Effects of Thermal Stress on the Gut Microbiome of Juvenile Milkfish (Chanos chanos). Microorganisms 9, 5 (2020).	https://doi.org/10.3390/microorganisms9010005
Hereira-Pacheco_et_al_2021	drought	Mexico	free-living; host-associated	plant; soil	prokaryotes	364	8	PRJNA550417	Hereira-Pacheco, S. E., Navarro-Noya, Y. E. & Dendooven, L. The root endophytic bacterial community of Ricinus communis L. resembles the seeds community more than the rhizosphere bacteria independent of soil water content. Sci Rep 11, 2173 (2021).	https://doi.org/10.1038/s41598-021-81551-7
Hereira-Pacheco_et_al_2023	drought	Mexico	free-living; host-associated	plant; soil	fungi	222	5	PRJNA593840	Hereira-Pacheco, S. E., Estrada-Torres, A., Dendooven, L. & Navarro-Noya, Y. E. Shifts in root-associated fungal communities under drought conditions in Ricinus communis. Fungal Ecology 63, 101225 (2023).	https://doi.org/10.1016/j.funeco.2023.101225
Herlemann_et_al_2025	salinity	Sweden	free-living	sediment; water	prokaryotes	1621	6	PRJEB68222	Herlemann, D. P. R. et al. Low impact of Zostera marina meadows on sediment and water microbiota under brackish conditions. Environmental Microbiome 20, 2 (2025).	https://doi.org/10.1186/s40793-024-00662-6
Hoefle_et_al_2024	warming; drought	Sweden	host-associated	plant	both	701	28	PRJNA1082614	Hoefle, D. et al. Oak seedling microbiome assembly under climate warming and drought. Environmental Microbiome 19, 62 (2024).	https://doi.org/10.1186/s40793-024-00602-4
Hu_et_al_2023	drought	USA	free-living; host-associated	plant; soil	both	144	6	PRJNA852645	Hu, J., Cyle, K. T., Miller, G. & Shi, W. Water deficits shape the microbiome of Bermudagrass roots to be Actinobacteria rich. FEMS Microbiology Ecology 99, fiad036 (2023).	https://doi.org/10.1093/femsec/fiad036
Huber_et_al_2022	drought	Switzerland	free-living	soil	prokaryotes	96	2	PRJEB46595	Huber, K. J. et al. Differential Response of Acidobacteria to Water Content, Soil Type, and Land Use During an Extended Drought in African Savannah Soils. Front. Microbiol. 13, 750456 (2022).	https://doi.org/10.3389/fmicb.2022.750456
Jones_et_al_2022	drought	USA	free-living	soil	prokaryotes	503	2	PRJNA823671	Jones, J. M., Boehm, E. L., Kahmark, K., Lau, J. & Evans, S. Microbial community response to drought depends on crop. Elementa: Science of the Anthropocene 10, 00110 (2022).	https://doi.org/10.1525/elementa.2021.00110
Karasov_et_al_2024	drought	Germany	host-associated	plant	prokaryotes	896	2	PRJEB44379	Karasov, T. L. et al. Continental-scale associations of Arabidopsis thaliana phyllosphere members with host genotype and drought. Nat Microbiol 9, 2748–2758 (2024).	https://doi.org/10.1038/s41564-024-01773-z
Khanghahi_et_al_2021	salinity; drought	Italy	host-associated	plant	prokaryotes	108	6	PRJNA761240	Khanghahi, M.Y., Crecchio, C. & Verbruggen, E. Shifts in the Rhizosphere and Endosphere Colonizing Bacterial Communities Under Drought and Salinity Stress as Affected by a Biofertilizer Consortium. Microb Ecol 84, 483–495 (2022).	https://doi.org/10.1007/s00248-021-01856-y
Kichko_et_al_2022	drought	Russia	host-associated	plant	prokaryotes	32	2	PRJNA838476	Kichko, A. A. et al. Water Stress, Cadmium, and Plant Genotype Modulate the Rhizosphere Microbiome of Pisum sativum L. Plants 11, 3013 (2022).	https://doi.org/10.3390/plants11223013
Kivistik_et_al_2022	salinity	Estonia	host-associated	animal	prokaryotes	101	1	PRJNA776632	Kivistik, C., Tammert, H., Kisand, V., Käiro, K. & Herlemann, D. P. R. Impact of disturbance and dietary shift on gastrointestinal bacterial community and its invertebrate host system. Molecular Ecology 32, 6631–6643 (2023).	https://doi.org/10.1111/mec.16628
Klarenberg_et_al_2021	warming	Iceland	host-associated	plant	prokaryotes	94	1	PRJEB40635	Klarenberg, I. J. et al. Long-term warming effects on the microbiome and nifH gene abundance of a common moss species in sub-Arctic tundra. New Phytologist 234, 2044–2056 (2022).	https://doi.org/10.1111/nph.17837
Kost_et_al_2024	drought	Switzerland	free-living; host-associated	plant; soil	both	526	18	PRJEB73799	Kost, E. et al. Soil microbial resistance and resilience to drought under organic and conventional farming. European Journal of Soil Biology 123, 103690 (2024).	https://doi.org/10.1016/j.ejsobi.2024.103690
Kristy_et_al_2022	drought	USA	free-living; host-associated	plant; soil	both	384	12	PRJNA784967	Kristy, B. et al. Chronic Drought Differentially Alters the Belowground Microbiome of Drought-Tolerant and Drought-Susceptible Genotypes of Populus trichocarpa. Phytobiomes Journal 6, 317–330 (2022).	https://doi.org/10.1094/PBIOMES-12-21-0076-R
Lasa_et_al_2022	drought	Spain	host-associated	plant	prokaryotes	75	1	PRJNA748008	Lasa, A. V. et al. Correlating the above- and belowground genotype of Pinus pinaster trees and rhizosphere bacterial communities under drought conditions. Science of The Total Environment 832, 155007 (2022).	https://doi.org/10.1016/j.scitotenv.2022.155007
Li_et_al_2022	drought	China	free-living	soil	both	120	2	PRJNA689960; PRJNA689997	Li, Y. et al. Plant diversity improves resistance of plant biomass and soil microbial communities to drought. Journal of Ecology 110, 1656–1672 (2022).	https://doi.org/10.1111/1365-2745.13900
Li_et_al_2024	warming	UK	free-living; host-associated	animal; soil	prokaryotes	182	2	PRJNA1002096	Li, J. D., Gao, Y. Y., Stevens, E. J. & King, K. C. Dual stressors of infection and warming can destabilize host microbiomes. Phil. Trans. R. Soc. B 379, 20230069 (2024).	https://doi.org/10.1098/rstb.2023.0069
LiH_et_al_2021	salinity	China	free-living; host-associated	plant; soil	both	406	5	SRP267882; SRP268020; SRP268033; SRP268035; SRP295317	Li, H., La, S., Zhang, X., Gao, L. & Tian, Y. Salt-induced recruitment of specific root-associated bacterial consortium capable of enhancing plant adaptability to salt stress. The ISME Journal 15, 2865–2882 (2021).	https://doi.org/10.1038/s41396-021-00974-2
Liu_et_al_2023	salinity	China	free-living	water	fungi	82	2	PRJNA755855; PRJNA825691	Liu, C. et al. Climate Change Causes Salinity To Become Determinant in Shaping the Microeukaryotic Spatial Distribution among the Lakes of the Inner Mongolia-Xinjiang Plateau. Microbiol Spectr 11, e03178-22 (2023).	https://doi.org/10.1128/spectrum.03178-22
LiX_et_al_2021	salinity	China	free-living	soil	prokaryotes	40	1	PRJNA739396	Li, X. et al. High Salinity Inhibits Soil Bacterial Community Mediating Nitrogen Cycling. Appl Environ Microbiol 87, e01366-21 (2021).	https://doi.org/10.1128/AEM.01366-21
LiY_et_al_2022	salinity	China	free-living	soil	prokaryotes	30	2	PRJNA731343	Li, Y. et al. Characterizing sediment bacterial community and identifying the biological indicators in a seawater-freshwater transition zone during the wet and dry seasons. Environ Sci Pollut Res 29, 41219–41230 (2022).	https://doi.org/10.1007/s11356-021-18053-6
Maestro-Gaitan_et_al_2025	drought	Spain	host-associated	plant	prokaryotes	102	1	PRJNA1129450	Maestro-Gaitán, I. et al. Insights into quinoa endophytes: core bacterial communities reveal high stability to water stress and genotypic variation. Environmental Microbiome 20, 16 (2025).	https://doi.org/10.1186/s40793-025-00673-x
Maisnam_et_al_2023	drought	Australia	free-living	soil	both	432	12	PRJNA887575	Maisnam, P. et al. Severe Prolonged Drought Favours Stress-Tolerant Microbes in Australian Drylands. Microb Ecol 86, 3097–3110 (2023).	https://doi.org/10.1007/s00248-023-02303-w
Marangon_et_al_2025	warming	Australia	free-living	water	prokaryotes	179	1	PRJNA1050834	Marangon, E. et al. Destabilization of mutualistic interactions shapes the early heat stress response of the coral holobiont. Microbiome 13, 31 (2025).	https://doi.org/10.1186/s40168-024-02006-5
Martins_et_al_2023	drought	Germany	free-living	soil	both	589	4	PRJNA978426	Martins, B. R. et al. Cultivar-specific dynamics: unravelling rhizosphere microbiome responses to water deficit stress in potato cultivars. BMC Microbiol 23, 377 (2023).	https://doi.org/10.1186/s12866-023-03120-4
Masse_et_al_2023	salinity	France	host-associated	plant	prokaryotes	65	4	PRJNA896951	Massé, A. et al. Bacterial Microbiota of Ostreobium, the Coral-Isolated Chlorophyte Ectosymbiont, at Contrasted Salinities. Microorganisms 11, 1318 (2023).	https://doi.org/10.3390/microorganisms11051318
Metze_et_al_2023	warming; drought	Austria	free-living	soil	prokaryotes	576	4	PRJNA937073	Metze, D. et al. Microbial growth under drought is confined to distinct taxa and modified by potential future climate conditions. Nat Commun 14, 5895 (2023).	https://doi.org/10.1038/s41467-023-41524-y
Metze_et_al_2024	warming	Iceland	free-living	soil	prokaryotes	798	1	PRJNA1013152	Metze, D. et al. Soil warming increases the number of growing bacterial taxa but not their growth rates. Sci. Adv. 10, eadk6295 (2024).	https://doi.org/10.1126/sciadv.adk6295
Moeller_et_al_2020	warming	USA	host-associated	animal	prokaryotes	89	1	PRJEB39005	Moeller, A. H. et al. The Lizard Gut Microbiome Changes with Temperature and Is Associated with Heat Tolerance. Appl Environ Microbiol 86, e01181-20 (2020).	https://doi.org/10.1128/aem.01181-20
Montano-Salazar_et_al_2023	warming	Colombia	host-associated	animal	prokaryotes	203	1	PRJNA403829; PRJNA722752	Montaño-Salazar, S., Quintanilla, E. & Sánchez, J. A. Microbial shifts associated to ENSO-derived thermal anomalies reveal coral acclimation at holobiont level. Sci Rep 13, 22049 (2023).	https://doi.org/10.1038/s41598-023-49049-6
Montiero_et_al_2024	salinity	Brazil	host-associated	plant	prokaryotes	92	4	PRJNA836896	Monteiro, D. A. et al. Effects of soil type and salinity levels on the performance and bacteriome of the halophyte Atriplex nummularia (old man saltbush). Plant Soil 499, 621–637 (2024).	https://doi.org/10.1007/s11104-024-06484-2
Moore_et_al_2023	drought	USA	free-living	soil	prokaryotes	53	2	PRJNA780613	Moore, E. R. et al. Microbial Drivers of Plant Performance during Drought Depend upon Community Composition and the Greater Soil Environment. Microbiol Spectr 11, e01476-22 (2023).	https://doi.org/10.1128/spectrum.01476-22
Munoz-Ucros_et_al_2022	drought	USA	host-associated	plant	prokaryotes	102	3	PRJEB41348	Munoz-Ucros, J., Wilhelm, R. C., Buckley, D. H. & Bauerle, T. L. Drought legacy in rhizosphere bacterial communities alters subsequent plant performance. Plant Soil 471, 443–461 (2022).	https://doi.org/10.1007/s11104-021-05227-x
Naylor_et_al_2017	drought	USA	free-living; host-associated	plant; soil	both	880	3	PRJNA369551	Naylor, D., DeGraaf, S., Purdom, E. & Coleman-Derr, D. Drought and host selection influence bacterial community dynamics in the grass root microbiome. The ISME Journal 11, 2691–2704 (2017).	https://doi.org/10.1038/ismej.2017.118
Pan_et_al_2024	drought	China	free-living; host-associated	plant; soil	fungi	126	4	PRJNA945607	Pan, Y. et al. Drought-induced assembly of rhizosphere mycobiomes shows beneficial effects on plant growth. mSystems 9, e00354-24 (2024).	https://doi.org/10.1128/msystems.00354-24
Perazzoli_et_al_2022	warming	Antarctica	host-associated	plant	both	40	2	PRJNA644506	Perazzolli, M. et al. Simulated global warming affects endophytic bacterial and fungal communities of Antarctic pearlwort leaves and some bacterial isolates support plant growth at low temperatures. Sci Rep 12, 18839 (2022).	https://doi.org/10.1038/s41598-022-23582-2
Perez-Mon_et_al_2022	warming	Switzerland	free-living	soil	both	250	4	PRJNA726951	Perez-Mon, C., Stierli, B., Plötze, M. & Frey, B. Fast and persistent responses of alpine permafrost microbial communities to in situ warming. Science of The Total Environment 807, 150720 (2022).	https://doi.org/10.1016/j.scitotenv.2021.150720
Petro_et_al_2023	warming	USA	host-associated	plant	prokaryotes	55	2	PRJNA891328	Petro, C. et al. Climate drivers alter nitrogen availability in surface peat and decouple N2 fixation from CH4 oxidation in the Sphagnum moss microbiome. Global Change Biology 29, 3159–3176 (2023).	https://doi.org/10.1111/gcb.16651
Reignier_et_al_2024	salinity	France	free-living	water	prokaryotes	207	1	PRJEB70923	Reignier, O. et al. Spatio-temporal connectivity of a toxic cyanobacterial community and its associated microbiome along a freshwater-marine continuum. Harmful Algae 134, 102627 (2024).	https://doi.org/10.1016/j.hal.2024.102627
Reyes_et_al_2025	drought	USA	free-living	soil	both	N/A	12	N/A	Reyes, A. L. et al. Land-use intensity overrides grazing and precipitation effects on soil microbial communities in a subtropical agroecosystem. 2026.04.30.721763 Preprint at https://doi.org/10.64898/2026.04.30.721763 (2026).	https://doi.org/10.64898/2026.04.30.721763
Sang_et_al_2019	salinity	China	free-living	water	prokaryotes	37	1	PRJNA408058	Sang, S. et al. The Study of Hydrogeochemical Environments and Microbial Communities along a Groundwater Salinity Gradient in the Pearl River Delta, China. Water 11, 804 (2019).	https://doi.org/10.3390/w11040804
Santos_et_al_2021	salinity	Denmark	host-associated	plant	prokaryotes	265	7	PRJNA690819	Santos, S. S. et al. Specialized microbiomes facilitate natural rhizosphere microbiome interactions counteracting high salinity stress in plants. Environmental and Experimental Botany 186, 104430 (2021).	https://doi.org/10.1016/j.envexpbot.2021.104430
Santos-Medellin_et_al_2020	drought	USA	host-associated	plant	prokaryotes	612	2	PRJNA551661	Santos-Medellín, C. et al. Prolonged drought imparts lasting compositional changes to the rice root microbiome. Nat. Plants 7, 1065–1077 (2021).	https://doi.org/10.1038/s41477-021-00967-1
Seidel_et_al_2023	warming	Sweden	free-living	sediment; water	prokaryotes	168	6	PRJNA739524; PRJNA813295	Seidel, L. et al. Climate change-related warming reduces thermal sensitivity and modifies metabolic activity of coastal benthic bacterial communities. ISME J 17, 855–869 (2023).	https://doi.org/10.1038/s41396-023-01395-z
Sengupta_et_al_2019	salinity	USA	free-living	soil	prokaryotes	114	4	PRJNA541992	Sengupta, A. et al. Spatial gradients in the characteristics of soil-carbon fractions are associated with abiotic features but not microbial communities. Biogeosciences 16, 3911–3928 (2019).	https://doi.org/10.5194/bg-16-3911-2019
Si_et_al_2021	drought	Belgium	free-living; host-associated	plant; soil	prokaryotes	448	24	PRJEB40100	Si, J. et al. Interactions between soil compositions and the wheat root microbiome under drought stress: From an in silico to in planta perspective. Computational and Structural Biotechnology Journal 19, 4235–4247 (2021).	https://doi.org/10.1016/j.csbj.2021.07.027
Sow_et_al_2025	salinity	Antarctica	free-living	water	prokaryotes	200	1	SRP091049	Sow, S. L. S. et al. Spatial and temporal variation of Antarctic microbial interactions: a study around the west Antarctic Peninsula. Environ Microbiome 20, 21 (2025).	https://doi.org/10.1186/s40793-025-00663-z
Sun_et_al_2023	drought	China	free-living	soil	prokaryotes	152	1	PRJNA818448	Sun, Y. et al. Organic fertilization enhances the resistance and resilience of soil microbial communities under extreme drought. Journal of Advanced Research 47, 1–12 (2023).	https://doi.org/10.1016/j.jare.2022.07.009
Sun_et_al_2024	drought	China	host-associated	plant	both	60	1	PRJNA1078092	Sun, R.-Z., Wang, Y.-Y., Liu, X.-Q., Yang, Z.-L. & Deng, X. Structure and dynamics of microbial communities associated with the resurrection plant Boea hygrometrica in response to drought stress. Planta 260, 24 (2024).	https://doi.org/10.1007/s00425-024-04459-2
Suzzi_et_al_2023	warming	Australia	free-living; host-associated	animal; water	prokaryotes	117	2	PRJNA893691	Suzzi, A. L. et al. Elevated estuary water temperature drives fish gut dysbiosis and increased loads of pathogenic vibrionaceae. Environmental Research 219, 115144 (2023).	https://doi.org/10.1016/j.envres.2022.115144
Tao_et_al_2020	warming	USA	free-living	soil	prokaryotes	396	2	PRJNA521395	Tao, X. et al. Winter warming in Alaska accelerates lignin decomposition contributed by Proteobacteria. Microbiome 8, 84 (2020).	https://doi.org/10.1186/s40168-020-00838-5
Thapa_et_al_2019	warming	USA	host-associated	animal	prokaryotes	90	1	PRJNA471905	Thapa, S., Zhang, Y. & Allen, M. S. Effects of temperature on bacterial microbiome composition in Ixodes scapularis ticks. MicrobiologyOpen 8, e00719 (2019).	https://doi.org/10.1002/mbo3.719
Van_Nuland_et_al_2020	warming	USA	free-living; host-associated	plant; soil	both	127	5	PRJNA635967	Van Nuland, M. E. et al. Warming and disturbance alter soil microbiome diversity and function in a northern forest ecotone. FEMS Microbiology Ecology 96, fiaa108 (2020).	https://doi.org/10.1093/femsec/fiaa108
Veach_et_al_2020	drought	USA	free-living; host-associated	plant; soil	both	210	2	PRJNA554609	Veach, A. M. et al. Plant Hosts Modify Belowground Microbial Community Response to Extreme Drought. mSystems 5, 10.1128/msystems.00092-20 (2020).	https://doi.org/10.1128/msystems.00092-20
Vescio_et_al_2021	warming; drought	Italy	free-living; host-associated	plant; soil	prokaryotes	80	4	PRJNA926801	Vescio, R., Malacrinò, A., Bennett, A. E. & Sorgonà, A. Single and combined abiotic stressors affect maize rhizosphere bacterial microbiota. Rhizosphere 17, 100318 (2021).	https://doi.org/10.1016/j.rhisph.2021.100318
Vogel_et_al_2020	salinity	USA	free-living	water	prokaryotes	67	2	PRJNA623164	Vogel, M. A., Mason, O. U. & Miller, T. E. Host and environmental determinants of microbial community structure in the marine phyllosphere. PLoS ONE 15, e0235441 (2020).	https://doi.org/10.1371/journal.pone.0235441
Wang_et_al_2019	warming; drought	China	free-living; host-associated	plant; soil	prokaryotes	488	4	PRJNA544797; SRP161435	Wang, Z. et al. Elevated temperature overrides the effects of N amendment in Tibetan grassland on soil microbiome. Soil Biology and Biochemistry 136, 107532 (2019).	https://doi.org/10.1016/j.soilbio.2019.107532
Wang_et_al_2021	warming	USA	free-living	water	prokaryotes	76	2	PRJNA521532	Wang, Z. et al. Environmental stability impacts the differential sensitivity of marine microbiomes to increases in temperature and acidity. ISME J 15, 19–28 (2021).	https://doi.org/10.1038/s41396-020-00748-2
Wang_et_al_2024	salinity	China	host-associated	plant	prokaryotes	36	1	PRJNA909978	Wang, J., Yasen, M., Gong, M., Zhou, Q. & Li, M. Structural variability in the rhizosphere bacterial communities of three halophytes under different levels of salinity-alkalinity. Plant Soil (2024).	https://doi.org/10.1007/s11104-024-06580-3
Wassel_et_al_2024	salinity	Japan	host-associated	animal	prokaryotes	65	1	PRJDB16225	Wassel, M. A. et al. The impact of tetrodotoxin (TTX) on the gut microbiome in juvenile tiger pufferfish, Takifugu rubripes. Sci Rep 14, 16684 (2024).	https://doi.org/10.1038/s41598-024-66112-y
Wu_et_al_2025	warming; drought	China	free-living; host-associated	plant; soil	fungi	150	8	PRJNA1193141	Wu, X., MacKenzie, M. D., Yang, J., Lan, G. & Liu, Y. Climate Change Drives Changes in the Size and Composition of Fungal Communities Along the Soil–Seedling Continuum of Schima superba. Molecular Ecology 34, e17652 (2025).	https://doi.org/10.1111/mec.17652
Xiang_et_al_2022	warming	Germany	host-associated	animal	prokaryotes	78	4	PRJNA718022	Xiang, N. et al. Contrasting Microbiome Dynamics of Putative Denitrifying Bacteria in Two Octocoral Species Exposed to Dissolved Organic Carbon (DOC) and Warming. Appl Environ Microbiol 88, e01886-21 (2022).	https://doi.org/10.1128/aem.01886-21
Xie_et_al_2021	drought	China	host-associated	plant	prokaryotes	60	1	PRJNA631648	Xie, J. et al. Strategies and Structure Feature of the Aboveground and Belowground Microbial Community Respond to Drought in Wild Rice (Oryza longistaminata). Rice 14, 79 (2021).	https://doi.org/10.1186/s12284-021-00522-8
Xu_et_al_2018	drought	USA	free-living; host-associated	plant; soil	prokaryotes	122	2	PRJNA435643	Xu, L. et al. Drought delays development of the sorghum root microbiome and enriches for monoderm bacteria. Proc. Natl. Acad. Sci. U.S.A. 115, (2018).	https://doi.org/10.1073/pnas.1717308115
Ya_et_al_2022	salinity	China	free-living	water	prokaryotes	32	3	PRJNA732228	Ya, T. et al. Responses of microbial interactions to elevated salinity in activated sludge microbial community. Front. Environ. Sci. Eng. 17, 60 (2023).	https://doi.org/10.1007/s11783-023-1660-x
Yan_et_al_2025	salinity	China	free-living; host-associated	plant; soil	both	168	8	PRJNA1081578	Yan, K., Ma, S., Zhu, Q., Tian, H. & Wang, Y. Microbial Biotic Associations Dominated Adaptability Differences of Dioecious Poplar Under Salt Stress. Plant Cell & Environment 48, 3364–3378 (2025).	https://doi.org/10.1111/pce.15350
Yim_et_al_2025	drought	Germany	host-associated	plant	prokaryotes	96	2	PRJNA1132941	Yim, B. et al. Exploring the potential of seed inoculation with microbial consortia to mitigate drought stress in maize plants under greenhouse conditions. Plant Soil. https://doi.org/10.1007/s11104-024-07110-x (2025) doi:10.1007/s11104-024-07110-x.	https://doi.org/10.1007/s11104-024-07110-x
Zhang_et_al_2023	warming	China	free-living; host-associated	plant; sediment	prokaryotes	72	4	PRJNA800213	Zhang, J. et al. Seagrass Thalassia hemprichii and associated bacteria co-response to the synergistic stress of ocean warming and ocean acidification. Environmental Research 236, 116658 (2023).	https://doi.org/10.1016/j.envres.2023.116658
ZhangH_et_al_2023	warming; drought	Australia	free-living; host-associated	plant; soil	fungi	126	6	PRJNA693593	Zhang, H. et al. Ecological stoichiometry and fungal community turnover reveal variation among mycorrhizal partners in their responses to warming and drought. Molecular Ecology 32, 229–243 (2023).	https://doi.org/10.1111/mec.16278
Ziegler_et_al_2017	warming	American Samoa	host-associated	animal	prokaryotes	92	4	PRJNA319637	Ziegler, M., Seneca, F. O., Yum, L. K., Palumbi, S. R. & Voolstra, C. R. Bacterial community dynamics are linked to patterns of coral heat tolerance. Nat Commun 8, 14213 (2017).	https://doi.org/10.1038/ncomms14213
MAG-based studies (genome-resolved metagenomic analysis)
Study Name	Stressor	Geographic Location	Association Type	Sample Type	Microbe Type	Microbiome Sample Size per Funtional Pair	Number of Functional Pairs	NCBI Project ID Raw Reads/Mag Source	Citation	DOI
Ayala-Ortiz_et_al_2025	drought	USA	free-living	soil	prokaryotes	8	1	PRJNA1193034/https://osf.io/wr6z4/overview	Ayala-Ortiz, C., Freire-Zapata, V. & Tfaily M. Stochastic assembly and metabolic network reorganization drive microbial resilience in arid soils. Communications Earth & Enivronment 6, 647 (2025).	https://www.nature.com/articles/s43247-025-02637-y
Bei_et_al_2023	warming	Germany	free-living	soil	both	30	3	PRJNA838942/10.6084/m9.figshare.20260221	Bei, Q., Reitz T., Schnabel B., Eisenhauer N., Schädler M., Buscot F. & Heintz-Buschart A. Extreme summers impact cropland and grassland soil microbiomes. ISME 17, 1589-1600 (2023).	https://www.nature.com/articles/s41396-023-01470-5
Duchesneau_et_al_2025	warming	USA	free-living	soil	prokaryotes	30	1	PRJNA364951-PRJNA364992; PRJNA443580-PRJNA443616; PRJNA444884-PRJNA444890; PRJNA651484-PRJNA651504; PRJNA677007-PRJNA677020; PRJNA697594-PRJNA697710/PRJNA1084886	Duchesneau K,. et al. Northern peatland microbial communities exhibit resistance to warming and aquire electron acceptors from soil organic matter. Nat Commun 16, 6869 (2025).	https://www.nature.com/articles/s41467-025-61664-7
Johnston_et_al_2019	warming	USA	free-living	soil	prokaryotes	6	2	PRJEB31848/PRJEB31848	Johnston E., Hatt J., He Z., & Konstantinidis K. Responses of tundra soil microbial communities to half a decade of experimental warming at two critical depths. PNAS 116(30), 15096-15105 (2019).	https://doi.org/10.1073/pnas.1901307116
Kazarina_et_al_2025	drought	USA	free-living	soil	both	3	6	PRJNA855256/https://github.com/SonnyTMLee/Recovery-of-679-soil-MAGs	Kazarina A., Wiechman H., Sarkar S., Richie T & Lee S. Recovery of 679 metagenome-assembled genomes from different soil depths along a precipitation gradient. Scientific Data 12, 521 (2025).	https://www.nature.com/articles/s41597-025-04884-2
Kazarina_et_al_2026	drought	USA	host-associated	plant; soil	prokaryotes	6	2	PRJNA1181896/https://github.com/SonnyTMLee/Interaction-of-plant-derived-metabolites-and-rhizobiome-functions-enhances-drought-stress-tolerance	Kazarina A., et al. Interaction of plant-derived metabolites and rhizobiome functions enhances drought stress tolerance. Genome Biology 26, 310 (2025).	https://link.springer.com/article/10.1186/s13059-025-03778-1
Qi_et_al_2024	drought; warming	China	free-living	soil	both	6	2	PRJNA797887/https://zenodo.org/records/13323666	Qi Q., et al. More sensitive microbial responses to the interactive effects of warming and altered precipitation in subsoil than topsoil of an alpine grassland ecosystem. Global Change Biology 30(9), e17487 (2024).	https://onlinelibrary.wiley.com/doi/full/10.1111/gcb.17487
Rodriguez_del_Rio_et_al_2025	salinity; warming; drought	Germany	free-living	soil	prokaryotes	5	3	PRJNA1102178/https://doi.org/10.6084/m9.figshare.28492940.v1	Rodríguez del Río, A., Scheu S. & Rillig M. Soil microbial responses to multiple global change factors as assessed by metagenomics. Nat Comm 16, 5058 (2025).	https://www.nature.com/articles/s41467-025-60390-4
Wang_et_al_2025	warming	China	free-living	water	prokaryotes	6	4	PRJNA1189868/https://doi.org/10.6084/m9.figshare.29040674	Wang, T., Zhang P., Anantharaman K., Wang H., Zhang H., Zhang M. & Xu J. Metagenomic analysis reveals how multiple stressors disrupt virus-host interactions in multi-trophic freshwater mesocosms. Nat Comm 16, 7806 (2025).	https://www.nature.com/articles/s41467-025-63162-2
Wu_et_al_2026	warming; drought	USA	free-living	soil	both	5	10	PRJNA1434723/https://doi.org/10.6084/m9.figshare.28829036	Wu L., et al. Decade-long warming accelerates antibiotic resistance in grassland soils. Nature 654, 398-407 (2026).	https://www.nature.com/articles/s41586-026-10413-x
